# Negative autoregulation mitigates collateral RNase activity of repeat-targeting CRISPR-Cas13d in mammalian cells

**DOI:** 10.1101/2021.12.20.473384

**Authors:** Chase P. Kelley, Maja C. Haerle, Eric T. Wang

**Affiliations:** Department of Molecular Genetics & Microbiology, Center for NeuroGenetics, Genetics Institute, University of Florida, Gainesville, FL; Genetics and Genomics Graduate Program, University of Florida, Gainesville, FL; Myology Institute, University of Florida, Gainesville, FL

## Abstract

Cas13 is a unique family of CRISPR endonucleases exhibiting programmable binding and cleavage of RNAs and is a strong candidate for eukaryotic RNA knockdown in the laboratory and the clinic. However, sequence-specific binding of Cas13 to the target RNA unleashes non-specific bystander RNA cleavage, or collateral activity, which may confound knockdown experiments and raises concerns for therapeutic applications. Although conserved across orthologs and robust in cell-free and bacterial environments, the extent of collateral activity in mammalian cells remains disputed. Here, we investigate Cas13d collateral activity in the context of an RNA-targeting therapy for myotonic dystrophy type 1, a disease caused by a transcribed long CTG repeat expansion. We find that when targeting CUG_n_ RNA in HeLa and other cell lines, Cas13d depletes endogenous and transgenic RNAs, interferes with critical cellular processes, and activates stress response and apoptosis pathways. We also observe collateral effects when targeting other repetitive and unique transgenic sequences, and we provide evidence for collateral activity when targeting highly expressed endogenous transcripts. To minimize collateral activity for repeat-targeting Cas13d therapeutics, we introduce <u>g</u>RNA <u>e</u>xcision for <u>n</u>egative-autoregulatory <u>o</u>ptimization (GENO), a simple strategy that leverages crRNA processing to control Cas13d expression and is easily integrated into an AAV gene therapy. We argue that thorough assessment of collateral activity is necessary when applying Cas13d in mammalian cells and that implementation of GENO illustrates the advantages of compact and universally robust regulatory systems for Cas-based gene therapies.
