## Supplemental Table 1 for "Negative autoregulation mitigates collateral RNase activity of repeat-targeting CRISPR-Cas13d in mammalian cells"

### Sheet: Sheet1
gRNA ID	Spacer
NT	CGAGGGCGACTTAACCTTAGGT
CUG-1	GCAGCAGCAGCAGCAGCAGCAG
CUG-2	CAGCAGCAGCAGCAGCAGCAGC
CUG-3	AGCAGCAGCAGCAGCAGCAGCA
DMPK-1	CTCGGAGCGGTTGTGAACTGGC
DMPK-2	GGCTACAAGGACCCTTCGAGCC
DMPK-3	GTCCTGTAGCCTGTCAGCGAGT
DMPK-4	GACAGACAATAAATACCGAGGA
DMPK-5	CGGAGTCGAAGACAGTTCTAGG
DMPK-6	CACTTTGCGAACCAACGATAGG
DMPK-7	AACTCCATCCGCTCCTGCAACT
DMPK-8	TCCTCCAGGTGTCTATACACGC
MS2-1	CTAATGAACCCGGGAATACTGC
MS2-2	CTAGGCAATTAGGTACCTTAGG
MS2-3	GTTTTCTAGAGTCGACCTGCAG
puro-1	GTTCCGTAACTCGCTCAATGTG
puro-2	CAAACACTGCACCTGCTTCAAC
puro-3	CACCATCATCTGCAACCCATAC
LDHA	GACTTGGCAGATGAACTTGCTC
CD63	GCCTGCAAGGAGAACTATTGTC
CD81	CACGTCGCCTTCAACTGTAATC
LGMN	TGCCATGCCTACCAGATCATTC
SYBU	CAGAAAGAGGTGACAGTGAGAC
EPOR	TGACTCTGGCATCTCAACTGAC
