## Supplemental Table 4 for "Negative autoregulation mitigates collateral RNase activity of repeat-targeting CRISPR-Cas13d in mammalian cells"

### Sheet: Sheet1
Name	Sequence
RG6_F	CAAAGTGGAGGACCCAGTACC
RG6_R	GCGCATGAACTCCTTGATGAC
mCherry_F	GACTACTTGAAGCTGTCCTTCC
mCherry_R	CGCAGCTTCACCTTGTAGAT
GAPDH_F	GGTGAAGGTCGGTGTGAACG
GAPDH_R	CTCGCTCCTGGAAGATGGTG
